# Loss of Sall3 eliminates presynaptic inhibition of sensory motor circuits and impairs adaptive motor behavior

**DOI:** 10.64898/2026.08.25.746905

**Authors:** Jennifer L. Shadrach, Amr A. Mahrous, Robert Palovics, Zinnia Saha, Richard H. Roth, Atharv Panditrao, Vanessa W.Y. Kan, Mark A. Gradwell, Victoria E. Abraira, Irene L. Llorente, Jun B. Ding, Tony Wyss-Coray, David J. Bennett, CJ Heckman, Julia A. Kaltschmidt

## Abstract

Spinal presynaptic inhibitory interneurons are thought to regulate proprioceptive sensory feedback to shape motor output, however, their specific contribution to motor behavior has been difficult to assess, partially due to the lack of a specific genetic handle. Here, we identify Sall3 as the transcription factor required for the establishment and maintenance of GABApre axo-axonic synapses on proprioceptive Ia afferent terminals. Loss of Sall3 in mice selectively eliminates GABApre boutons on Ia afferent terminals, resulting in altered sensory-evoked motor responses and impaired skilled locomotor behaviors. Together, these findings establish Sall3 as a key regulator of GABApre circuit development and provide a genetic framework for understanding how presynaptic inhibition shapes sensorimotor integration.
