## Supplementary material for "Loss of Sall3 eliminates presynaptic inhibition of sensory motor circuits and impairs adaptive motor behavior": Table S2 - Brain Sall3 Expression

### Sheet: Sall3-Brain
Table S2. Sall3 Expression in the Mouse Brain
Source: Allen Institute, Allen Brain Cell (ABC) Atlas, Mouse Whole-Brain Transcriptomic Cell Type Atlas. https://brain-map.org/bkp/explore/abc-atlas (accessed August 11, 2026).
Class and subclass names are reproduced directly from the Allen Brain Cell Atlas. The Description/Region column defines anatomical abbreviations used in subclass names where applicable. For classes containing Sall3-expressing cells, all subclasses are listed and Sall3 expression is categorized as high, moderate, low or absent. Classes with no Sall3-expressing subclasses are listed at the class le…
Cell Type	Class	Subclass	Description / Region	Sall3 Expression
Non-Neuronal	OPC - Oligo (oligodendryocyte precursor - oligodendrocyte)	OPC_NN1	oligodendrocyte precursor cell	High
	Oligo-OPC	OPC_NN2	oligodendrocyte precursor cell	Moderate
	Oligo-OPC	Oligo_COP	committed oligodendryocyte precursor	Moderate
	Oligo-OPC	Oligo_MOL	mature oligodendrocyte	Moderate
	Oligo-OPC	Oligo_NFOL	newly formed oligodendrocyte	Low
	Oligo-OPC	Oligo_MFOL	myelin-forming oligodendrocyte	Low
	Astro-Epen (astrocyte - ependymal cell)	Astro-CB	cerebellum	Absent
	Astro-Epen	Astro-NT	non-telencephalon	High
	Astro-Epen	Astro-TE	telencephalon	High
	Astro-Epen	Astro-OLF	olfactory areas	High
	Astro-Epen	Tanycyte		High
	Astro-Epen	Hypendymal		High
	Astro-Epen	Ependymal		Moderate
	Astro-Epen	Astroependymal		Low
	Astro-Epen	Bergmann glial cell		Absent
	Astro-Epen	CHOR	choroid plexus epithelial cell	Absent
	Immune	Microglia		High
	Immune	Monocytes		Absent
	Immune	Lymphoid		Absent
	Immune	DC	dendritic cell	Absent
	Immune	BAM	border-associated marcophage	Absent
	Vascular	Peri	pericyte	Low
		SMC	smooth muscle cell	Low
		Endo	endothelial cell	Low
		ABC	arachnoid barrier cell	Absent
		VLMC	vascular leptomeningeal cell	Absent
	OEC (olfactory ensheathing cells)	OEC		Absent
Glutamatergic	HY - MM (hypothalamus - medial mammillary nucleus)	MM-ant Foxb1	Medial mammillary nucleus anterior part	High
	HY (Hypothalamus) MM (Medial mammillary nucleus) Glut	MM Foxb1	Medial mammillary nucleus	Absent
	IT-ET (intra- and extra-telencephalic pallium)	Sall3 expression was mostly abesent from all subclasses with only rare scattered expression not associated with a specific subfamily
	NP-CT-L6b (Near-projecting corticothalamic and layer 6b of the pallium)
	DG-IMN (dendate gyrus, immature neuron)
	OB-CR (olfactory bulb, Cajal-Retzius)
	OB-IMG (olfactory bulb, immature neuron)
	CNU-HYa (cerebral nuclei, anterior hypothalamic)
Glutamatergic	HY (hypothalamic)	Sall3 expression was mostly abesent from all subclasses with only rare scattered expression not associated with a specific subfamily
	HY Gnrh1 (hypothalamic Gnrh1-expressing)
	MH - LH (medial habenula - lateral habenula)
	TH (thalamic)
	MB (midbrain)
	P (pontine)
	MY (medullary)
	CB (cerebellar)
	Pineal (pineal gland)
GABAergic	OB-IMN (olfactory bulb - immature neuron)	OB Dopa	olfactory bulb, dopaminergic neuron	High
	OB-IMN GABA	OB-mi Frmd7	olfactory bulb, mid layer (external plexiform layer)	High
	OB-IMN GABA	OB-in Frmd7	olfactory bulb, inner layers (mitral cell, internal plexiform and granule cell layers)	Moderate
	OB-IMN GABA	OB-out Frmd7	olfactory bulb, outer layer (glomerular layer)	Moderate
	OB-IMN GABA	OB-Str-CTX Inh IMN	olfactory bulb - striatium - cerebral cortex inhibitory immature interneuron	Moderate
	OB-IMN GABA	OB Trdn	olfactory bulb	Absent
	OB-IMN GABA	OB Meis2 Thsd7b	olfactory bulb	Absent
	CTX - MGE (cerebral cortex - medial ganglion eminence)	Pvalb Chandelier	parvalbumin chandelier	Moderate
	CTX-MGE GABA	Sst	somatostatin	Absent
	CTX-MGE GABA	Pvalb	parvalbumin	Absent
	CTX-MGE GABA	Lamp5 Lhx6		Absent
	LSX (Lateral septal complex)	LSX Sall3 Pax6		High
		LSX Sall3 Lmo1		High
		LSX Prdm12 Zeb2		Moderate
		LSX Otx2		Low
		LSX Prdm12 Slit2		Absent
		LSX Nkx2-1		Absent
	MY (Medulla)	MDRNd Prox1 Pax6	Medullary reticular nucleus, dorsal part	High
		SPVI-SPVC Sall3 Nfib	Spinal nucleus of the trigeminal interpolar part, spinal nucleus of the trigeminal caudal part	High
		SPVI-SPVC Sall3 Lhx1	Spinal nucleus of the trigeminal interpolar part, spinal nucleus of the trigeminal caudal part	Moderate
		PAS-MV Ebf2	Parasolitary nucleus, medial vestibular nucleus	Moderate
		MDRN Hoxb5 Ebf2	Medullary reticular nucleus	Absent
		MY Lhx1	Medulla	Absent
		MY Prox1 Lmo7	Medulla	Absent
		GRN-IRN-MDRNd Ikzf1	Gigantocellular reticular nucleus, intermediate reticular nucleus, medullary reticular nucleus dorsal part	Absent
		IRN Dmbx1 Pax2	Intermediate reticular nucleus	Absent
		PARN-MDRNd-NTS Gbx2	Parvicellular reticular nucleus, medullary reticular nucleus dorsal part, nucleus of the solitary tract	Absent
GABAergic		PRP Otp	Nucleus prepositus	Absent
		PRP Gata3 Slc6a5	Nucleus prepositus	Absent
		MV-SPIV-PRP Dmbx1	Medial vestibular nucleus, spinal vestibular nucleus, nucleus prepositus	Absent
		MV Nkx6-1	Medial vestibular nucleus	Absent
		MV Nr4a2	Medial vestibular nucleus	Absent
		MV Xdh	Medial vestibular nucleus	Absent
		MV Pax6	Medial vestibular nucleus	Absent
		NTS-MDRNd Prox1 Zic1	Nucleus of the solitary tract, medullary reticular nucleus dorsal part	Absent
		NTS-PARN Neurod2	Nucleus of the solitary tract, parvicellular reticular nucleus	Absent
		CU-ECU Pax2	Cuneate nucleus, external cuneate nucleus	Absent
		PPY-PGRNl Vip	Parapyramidal nucleus, paragigantocellular reticular nucleus lateral part	Absent
		MARN-PPY Ngfr	Magnocellular reticular nucleus, parapyramidal nucleus	Absent
		RPA Pax6 Hoxb5	Nucleus raphe pallidus	Absent
		RO-RPA Pkd2l1	Nucleus raphe obscurus, nucleus raphe pallidus	Absent
		CBN Dmbx1	Cerebellar nuclei	Absent
	CTX-CGE (cerebral cortex - caudal ganglionic eminence)	Sall3 expression was mostly abesent from all subclasses with only rare scattered expression not associated with a specific subfamily
	CNU-MGE (cerebral nuclei - medial ganglionic eminence)
	CNU-LGE (cerebral nuclei - lateral ganglionic eminence)
	CNU-HYa (cerebral nuclei - anterior hypothalamic)
	HY (hypothalamic)
	MB (midbrain)
	P (pontine)
	CB (cerebellar)
Other Neurotransmitter Types	MB Dopa (midbrain dopaminergic)	Sall3 expression was mostly abesent from all subclasses with only rare scattered expression not associated with a specific subfamily
	MB-HB Sero (midbrain - hindbrain serotonergic)
